# Neuronal extracellular vesicles regulate axon development in primary cortical neurons via local miR-99a targeting of HS3ST2

**DOI:** 10.1101/2025.10.24.684188

**Authors:** Raquel Mesquita-Ribeiro, Alex Rathbone, Paula Jackson, Sophie McCann, Hannah Jackson, Cristiano Lucci, Victoria James, Federico Dajas-Bailador

## Abstract

Fully functional neural competence and integrity requires a complex array of communication means among neurons, with extracellular vesicles (EVs) emerging as a relevant mechanism for cell-cell interaction in the CNS. Despite the growing number of studies demonstrating the presence of microRNAs (miRNAs) in axon and EVs, the molecular mechanisms of those miRNAs present in EVs and their functional role in nervous system development has not been fully explored. In this study, we investigated whether neuronal EVs can have a role in neuron-to-neuron communication during the development of neuron connectivity in mouse primary cortical neuron cultures. Our results demonstrate how miR-99a can regulate axonal growth via its EV-mediated delivery and through the targeting of HS3ST2, a heparan sulphate glucosamine 3-O-sulphotransferase, which is predominantly expressed in the brain and generates rare 3-O-sulphated domains in heparan sulphate proteoglycans, with growing importance in development and neurodegenerative mechanisms. Importantly, we show how in compartmentalised microfluidic cultures, where axons are isolated from neuronal somas, the growth-promoting effects of neuron-derived EVs are local to the axon. These findings establish that neuronal EVs can deliver miRNAs to discrete subcellular domains to acutely modulate local gene expression, thereby driving axonal growth and shaping neurodevelopment.
