## Supplementary Table 1 for "Neuronal extracellular vesicles regulate axon development in primary cortical neurons via local miR-99a targeting of HS3ST2"

### Sheet: Diana tools
Transcript Id	Gene Id(name)	Mirna Name	miTG score
ENSMUST00000103221	ENSMUSG00000028991 (Mtor)	mmu-miR-99a-5p	0.973716
UTR3	4:148557130-148557156	0.0700503
UTR3	4:148549861;148550088-148549865;148550096	0.0094224
ENSMUST00000094103	ENSMUSG00000070407 (Hs3st3b1)	mmu-miR-99a-5p	0.93979
UTR3	11:63888843-63888869	0.0556161
ENSMUST00000016670	ENSMUSG00000016526 (Dyrk3)	mmu-miR-99a-5p	0.918053
UTR3	1:131128339-131128366	0.0501956
ENSMUST00000109943	ENSMUSG00000034354 (Mtmr3)	mmu-miR-99a-5p	0.908699
UTR3	11:4481128-4481149	0.0482617
ENSMUST00000045621	ENSMUSG00000040054 (Baz2a)	mmu-miR-99a-5p	0.887885
UTR3	10:128127355-128127371	0.0250576
UTR3	10:128128260-128128287	0.0194691
ENSMUST00000041080	ENSMUSG00000036904 (Fzd8)	mmu-miR-99a-5p	0.887867
UTR3	18:9215477-9215492	0.0445237
ENSMUST00000051737	ENSMUSG00000074238 (Ap1ar)	mmu-miR-99a-5p	0.887158
UTR3	3:127808126-127808147	0.00123687
UTR3	3:127807695-127807717	0.0431708
ENSMUST00000084628	ENSMUSG00000046321 (Hs3st2)	mmu-miR-99a-5p	0.879984
UTR3	7:121501661-121501682	0.0432675
ENSMUST00000172220	ENSMUSG00000055670 (Zzef1)	mmu-miR-99a-5p	0.878237
UTR3	11:72926934-72926962	0.0429989
ENSMUST00000043359	ENSMUSG00000031715 (Smarca5)	mmu-miR-99a-5p	0.862722
UTR3	8:80701013-80701036	0.0407474
ENSMUST00000035850	ENSMUSG00000033054 (Npat)	mmu-miR-99a-5p	0.83165
UTR3	9:53573867-53573893	0.0368131
ENSMUST00000120363	ENSMUSG00000029844 (Hoxa1)	mmu-miR-99a-5p	0.831455
UTR3	6:52155628-52155645	0.0367903
ENSMUST00000026999	ENSMUSG00000025880 (Smad7)	mmu-miR-99a-5p	0.821029
UTR3	18:75395836-75395863	0.0356031
ENSMUST00000073109	ENSMUSG00000047409 (Ctdspl)	mmu-miR-99a-5p	0.818497
UTR3	9:119041234-119041253	0.00120881
UTR3	9:119043114-119043129	0.0341142
ENSMUST00000033099	ENSMUSG00000030827 (Fgf21)	mmu-miR-99a-5p	0.814947
UTR3	7:45613965-45613991	0.0349353
ENSMUST00000022646	ENSMUSG00000022061 (Nkx3-1)	mmu-miR-99a-5p	0.798508
UTR3	14:69194577-69194604	0.0332113
ENSMUST00000171509	ENSMUSG00000054252 (Fgfr3)	mmu-miR-99a-5p	0.795942
UTR3	5:33736039-33736055	0.0329518
ENSMUST00000091299	ENSMUSG00000069089 (Cdk7)	mmu-miR-99a-5p	0.794656
UTR3	13:100703340-100703348	0.0286789
UTR3	13:100698558-100698579	0.00414388
ENSMUST00000020706	ENSMUSG00000020431 (Adcy1)	mmu-miR-99a-5p	0.772221
UTR3	11:7178256-7178282	0.0306601
ENSMUST00000086101	ENSMUSG00000043017 (Ptgir)	mmu-miR-99a-5p	0.767717
UTR3	7:16910843-16910863	0.0302444
ENSMUST00000107651	ENSMUSG00000028412 (Slc44a1)	mmu-miR-99a-5p	0.753642
UTR3	4:53565626-53565648	0.0289805
ENSMUST00000137141	ENSMUSG00000041482 (Piezo2)	mmu-miR-99a-5p	0.747994
UTR3	18:63010492-63010516	0.0284871
ENSMUST00000038463	ENSMUSG00000035275 (Raver2)	mmu-miR-99a-5p	0.73824
UTR3	4:101150547-101150573	0.0252141
UTR3	4:101102832-101102851	0.011739
ENSMUST00000044509	ENSMUSG00000041096 (Tspyl2)	mmu-miR-99a-5p	0.734035
UTR3	X:152337291-152337315	0.027298
ENSMUST00000031326	ENSMUSG00000029379 (Cxcl3)	mmu-miR-99a-5p	0.714492
UTR3	5:90787590-90787611	0.0256981
ENSMUST00000063982	ENSMUSG00000045005 (Fzd5)	mmu-miR-99a-5p	0.71428
UTR3	1:64731115-64731141	0.0256811
ENSMUST00000012664	ENSMUSG00000012520 (Phox2b)	mmu-miR-99a-5p	0.711161
UTR3	5:67095769-67095794	0.00432788
UTR3	5:67094675-67094696	0.0211043
ENSMUST00000167487	ENSMUSG00000024924 (Vldlr)	mmu-miR-99a-5p	0.700205
UTR3	19:27249577-27249602	0.0230601
UTR3	19:27250277-27250302	0.00150984

### Sheet: Targetscan
Target gene	Representative transcript	Gene name	3P-seq tags + 5	Conserved sites total	Conserved 8mer sites	Conserved 7mer-m8 sites	Conserved 7mer-A1 sites	Poorly conserved sites total	Poorly conserved 8mer sites	Poorly conserved 7mer-m8 sites	Poorly conserved 7mer-A1 sites	6mer sites	Representative miRNA	Cumulative weighted context++ score	Total context++ score	Aggregate PCT	Previous TargetScan publication(s)
Ctdspl	ENSMUST00000073109.6	CTD (carboxy-terminal domain, RNA polymerase II, polypeptide A) small phosphatase-like	1316	1	1	0	0	0	0	0	0	1	mmu-miR-99b-5p	-0.82	-0.84	< 0.1	2005, 2007, 2009, 2011
Ap1ar	ENSMUST00000051737.6	adaptor-related protein complex 1 associated regulatory protein	1453	1	1	0	0	0	0	0	0	0	mmu-miR-99a-5p	-0.8	-0.8	< 0.1	2007, 2009, 2011
Ttc39a	ENSMUST00000064129.8	tetratricopeptide repeat domain 39A	72	1	1	0	0	0	0	0	0	0	mmu-miR-100-5p	-0.77	-0.77	< 0.1	2007, 2009, 2011
Hs3st2	ENSMUST00000084628.3	heparan sulfate (glucosamine) 3-O-sulfotransferase 2	5	1	1	0	0	0	0	0	0	0	mmu-miR-99a-5p	-0.76	-0.76	< 0.1	2005, 2007, 2009, 2011
Raver2	ENSMUST00000038463.9	ribonucleoprotein, PTB-binding 2	321	1	0	1	0	0	0	0	0	0	mmu-miR-99a-5p	-0.69	-0.69	< 0.1	2005, 2007, 2009, 2011
Hs3st3b1	ENSMUST00000094103.3	heparan sulfate (glucosamine) 3-O-sulfotransferase 3B1	907	1	1	0	0	0	0	0	0	0	mmu-miR-100-5p	-0.61	-0.61	< 0.1	2005, 2007, 2009, 2011
Baz2a	ENSMUST00000170054.3	bromodomain adjacent to zinc finger domain, 2A	99	2	1	1	0	0	0	0	0	0	mmu-miR-99a-5p	-0.6	-1.97	< 0.1	2005, 2007, 2009, 2011
Kbtbd8	ENSMUST00000119582.1	kelch repeat and BTB (POZ) domain containing 8	62	1	1	0	0	0	0	0	0	0	mmu-miR-100-5p	-0.59	-0.59	< 0.1	2005, 2007, 2009, 2011
Fgfr3	ENSMUST00000169212.3	fibroblast growth factor receptor 3	22	1	1	0	0	0	0	0	0	0	mmu-miR-99a-5p	-0.58	-0.58	< 0.1	2005, 2007, 2009, 2011
Trib2	ENSMUST00000020922.7	tribbles homolog 2 (Drosophila)	63	1	0	1	0	0	0	0	0	0	mmu-miR-100-5p	-0.57	-0.59	< 0.1	2005, 2007, 2009, 2011
Trib1	ENSMUST00000067543.6	tribbles homolog 1 (Drosophila)	267	1	0	0	1	0	0	0	0	1	mmu-miR-99b-5p	-0.52	-0.52	< 0.1	2005, 2007, 2009, 2011
Epdr1	ENSMUST00000002885.6	ependymin related protein 1 (zebrafish)	996	1	1	0	0	0	0	0	0	0	mmu-miR-99a-5p	-0.47	-0.48	< 0.1	2005, 2009, 2011
Hoxa1	ENSMUST00000120363.1	homeobox A1	90	1	0	1	0	0	0	0	0	0	mmu-miR-99a-5p	-0.46	-0.46	< 0.1	2005, 2007, 2009, 2011
Smarca5	ENSMUST00000043359.8	SWI/SNF related, matrix associated, actin dependent regulator of chromatin, subfamily a, member 5	596	1	0	1	0	0	0	0	0	0	mmu-miR-100-5p	-0.45	-0.45	< 0.1	2005, 2007, 2009, 2011
Thap2	ENSMUST00000020346.4	THAP domain containing, apoptosis associated protein 2	411	1	1	0	0	0	0	0	0	0	mmu-miR-100-5p	-0.44	-0.74	< 0.1	2007
Lrrc8b	ENSMUST00000112707.1	leucine rich repeat containing 8 family, member B	466	1	1	0	0	0	0	0	0	0	mmu-miR-99b-5p	-0.44	-0.45	< 0.1
Nxf1	ENSMUST00000184970.2	nuclear RNA export factor 1	3880	1	0	0	1	0	0	0	0	0	mmu-miR-100-5p	-0.43	-0.43	< 0.1
Fzd8	ENSMUST00000041080.5	frizzled homolog 8 (Drosophila)	436	1	0	1	0	0	0	0	0	0	mmu-miR-100-5p	-0.42	-0.42	< 0.1	2005, 2007, 2011
Sim1	ENSMUST00000020071.3	single-minded homolog 1 (Drosophila)	52	1	1	0	0	0	0	0	0	0	mmu-miR-99b-5p	-0.4	-0.4	< 0.1	2009, 2011
Seh1l	ENSMUST00000025421.7	SEH1-like (S. cerevisiae	6113	1	1	0	0	0	0	0	0	0	mmu-miR-99a-5p	-0.37	-0.7	< 0.1	2005, 2009, 2011
Mtor	ENSMUST00000103221.4	mechanistic target of rapamycin (serine/threonine kinase)	2633	1	0	1	0	0	0	0	0	0	mmu-miR-99b-5p	-0.36	-0.36	< 0.1	2007, 2009, 2011
Ppp3ca	ENSMUST00000070198.8	protein phosphatase 3, catalytic subunit, alpha isoform	3228	1	0	1	0	0	0	0	0	0	mmu-miR-99a-5p	-0.36	-0.37	< 0.1	2005, 2007
Insm1	ENSMUST00000089257.5	insulinoma-associated 1	359	1	0	1	0	0	0	0	0	0	mmu-miR-99b-5p	-0.36	-0.36	< 0.1	2005, 2007, 2009, 2011
Zbtb7a	ENSMUST00000048128.9	zinc finger and BTB domain containing 7a	895	1	0	0	1	0	0	0	0	1	mmu-miR-100-5p	-0.36	-0.4	< 0.1	2005, 2007, 2009, 2011
Camta1	ENSMUST00000097774.3	calmodulin binding transcription activator 1	228	1	0	0	1	0	0	0	0	0	mmu-miR-99b-5p	-0.33	-0.33	< 0.1	2005, 2007, 2009, 2011
Mtmr3	ENSMUST00000109943.4	myotubularin related protein 3	689	1	0	1	0	0	0	0	0	0	mmu-miR-99a-5p	-0.33	-0.36	< 0.1	2005, 2007, 2009, 2011
Cep85	ENSMUST00000040271.6	centrosomal protein 85	24	1	0	0	1	0	0	0	0	0	mmu-miR-100-5p	-0.32	-0.34	< 0.1	2007, 2009, 2011
Zzef1	ENSMUST00000172220.2	zinc finger, ZZ-type with EF hand domain 1	289	1	0	1	0	0	0	0	0	0	mmu-miR-100-5p	-0.32	-0.4	< 0.1	2005, 2007, 2009, 2011
Mbnl1	ENSMUST00000099087.2	muscleblind-like 1 (Drosophila)	10843	1	0	1	0	0	0	0	0	0	mmu-miR-99a-5p	-0.32	-0.32	< 0.1	2005, 2007, 2009, 2011
Nox4	ENSMUST00000032781.8	NADPH oxidase 4	496	1	1	0	0	0	0	0	0	0	mmu-miR-99a-5p	-0.31	-0.6	< 0.1	2009, 2011
Ntrk3	ENSMUST00000039431.8	neurotrophic tyrosine kinase, receptor, type 3	19	1	1	0	0	1	0	0	1	0	mmu-miR-100-5p	-0.31	-0.51	< 0.1
Igf1r	ENSMUST00000005671.8	insulin-like growth factor I receptor	2095	1	1	0	0	0	0	0	0	0	mmu-miR-99b-5p	-0.3	-0.32	< 0.1	2007, 2009, 2011
Cyp26b1	ENSMUST00000168003.3	cytochrome P450, family 26, subfamily b, polypeptide 1	272	1	0	1	0	0	0	0	0	0	mmu-miR-100-5p	-0.29	-0.3	< 0.1	2005, 2007, 2009, 2011
Slc44a1	ENSMUST00000107651.3	solute carrier family 44, member 1	2727	1	0	1	0	0	0	0	0	1	mmu-miR-100-5p	-0.27	-0.38	< 0.1	2007
Ago2	ENSMUST00000044113.10	argonaute RISC catalytic subunit 2	1138	1	0	1	0	0	0	0	0	0	mmu-miR-100-5p	-0.27	-0.27	< 0.1	2007, 2011
Etv3	ENSMUST00000119109.2	ets variant 3	104	1	0	1	0	0	0	0	0	0	mmu-miR-99a-5p	-0.27	-0.27	< 0.1	2009, 2011
Fzd5	ENSMUST00000063982.6	frizzled homolog 5 (Drosophila)	316	1	0	1	0	0	0	0	0	0	mmu-miR-100-5p	-0.26	-0.29	< 0.1	2007, 2009, 2011
Icmt	ENSMUST00000048892.8	isoprenylcysteine carboxyl methyltransferase	720	1	0	1	0	0	0	0	0	0	mmu-miR-99a-5p	-0.26	-0.28	< 0.1	2005, 2007, 2009, 2011
Kdm6b	ENSMUST00000094077.4	KDM1 lysine (K)-specific demethylase 6B	38	1	0	1	0	0	0	0	0	0	mmu-miR-99b-5p	-0.24	-0.24	< 0.1	2007, 2009, 2011
Trim71	ENSMUST00000111816.2	tripartite motif-containing 71	123	1	0	1	0	1	0	0	1	0	mmu-miR-99b-5p	-0.24	-0.39	< 0.1
Pura	ENSMUST00000051301.3	purine rich element binding protein A	652	1	1	0	0	0	0	0	0	1	mmu-miR-99a-5p	-0.23	-0.56	< 0.1
Bmpr2	ENSMUST00000087435.6	bone morphogenetic protein receptor, type II (serine/threonine kinase)	2928	1	0	0	1	0	0	0	0	0	mmu-miR-99b-5p	-0.21	-0.3	< 0.1	2005, 2007
Adcy1	ENSMUST00000020706.4	adenylate cyclase 1	52	1	0	1	0	0	0	0	0	0	mmu-miR-99a-5p	-0.19	-0.59	< 0.1	2005, 2007, 2009, 2011
Zkscan16	ENSMUST00000107554.1	zinc finger with KRAB and SCAN domains 16	8	1	1	0	0	0	0	0	0	0	mmu-miR-100-5p	-0.18	-0.5	< 0.1
Setd1b	ENSMUST00000163030.3	SET domain containing 1B	1000	1	0	1	0	0	0	0	0	0	mmu-miR-100-5p	-0.16	-0.16	< 0.1
Arhgef12	ENSMUST00000165665.2	Rho guanine nucleotide exchange factor (GEF) 12	393	1	0	0	1	0	0	0	0	0	mmu-miR-99b-5p	-0.14	-0.22	< 0.1	2005, 2007, 2009, 2011
Rsbn1l	ENSMUST00000036489.5	round spermatid basic protein 1-like	242	1	0	1	0	0	0	0	0	0	mmu-miR-100-5p	-0.13	-0.24	< 0.1	2009, 2011
Cdyl2	ENSMUST00000109102.2	chromodomain protein, Y chromosome-like 2	62	1	0	1	0	0	0	0	0	0	mmu-miR-99b-5p	-0.13	-0.3	< 0.1
Taok1	ENSMUST00000017435.5	TAO kinase 1	1659	1	1	0	0	0	0	0	0	0	mmu-miR-99b-5p	-0.12	-0.21	< 0.1	2009, 2011
Rmnd5a	ENSMUST00000002292.9	required for meiotic nuclear division 5 homolog A (S. cerevisiae)	291	1	0	0	1	0	0	0	0	0	mmu-miR-99a-5p	-0.09	-0.36	< 0.1	2011
Hoxa3	ENSMUST00000114434.3	homeobox A3	48	1	1	0	0	0	0	0	0	1	mmu-miR-100-5p	-0.03	-0.38	< 0.1

### Sheet: Overlapping targets
Gene	Name	Transcript ID
Adcy1	adenylate cyclase 1	ENSMUST00000020706
Ap1ar	adaptor-related protein complex 1 associated regulatory protein	ENSMUST00000051737
Baz2a	bromodomain adjacent to zinc finger domain, 2A	ENSMUST00000045621/ENSMUST00000170054
Ctdspl	CTD (carboxy-terminal domain, RNA polymerase II, polypeptide A) small phosphatase-like	ENSMUST00000073109
Fgfr3	fibroblast growth factor receptor 3	ENSMUST00000171509/ENSMUST00000169212
Fzd5	frizzled homolog 5	ENSMUST00000063982
Fzd8	frizzled homolog 8	ENSMUST00000041080
Hoxa1*	homeobox A1	ENSMUST00000120363
Hs3st2	heparan sulfate (glucosamine) 3-O-sulfotransferase 2	ENSMUST00000084628
Hs3st3b1*	heparan sulfate (glucosamine) 3-O-sulfotransferase 3B1	ENSMUST00000094103
Mtmr3	myotubularin related protein 3	ENSMUST00000109943
Mtor	mechanistic target of rapamycin (serine/threonine kinase)	ENSMUST00000103221
Raver2	ribonucleoprotein, PTB-binding 2	ENSMUST00000038463
Slc44a1	solute carrier family 44, member 1	ENSMUST00000107651
Smarca5	SWI/SNF related, matrix associated, actin dependent regulator of chromatin, subfamily a, member 5	ENSMUST00000043359
Zzef1	zinc finger, ZZ-type with EF hand domain 1	ENSMUST00000172220
*Not detected in the human protein atlas www.proteinatlas.org
